# Structural proteomics reveals a coagulation–complement accessibility signature of macrovascular invasion in hepatocellular carcinoma

**DOI:** 10.64898/2026.08.12.744566

**Authors:** Ahrum Son, Moon Haeng Hur, Eun Ju Cho, Jaeho Ji, Eunjeong Han, Yunho Choi, Jumin Park, Heejin Lee, Sujin Park, Su Jong Yu, Hyunsoo Kim

**Author notes:** Corresponding authors **Hyunsoo Kim** — Department of Convergent Bioscience and Informatics, Chungnam National University, Daejeon 34134, Republic of Korea.; **Su Jong Yu** — Department of Internal Medicine and Liver Research Institute, Seoul National University College of Medicine, Seoul 03080, Republic of Korea. These authors contributed equally to this work (Ahrum Son, Moon Haeng Hur).

## Abstract

Macrovascular invasion (MVI) and extrahepatic spread (EHS) define the most aggressive, treatment-refractory hepatocellular carcinoma (HCC), yet blood-based markers that report the underlying protein-network biology are lacking. Conventional proteomics measures protein abundance but not the conformational and protein–protein-interaction (PPI) states that govern function. We applied covalent proteome painting (CPP)—a dimethylation-based accessibility assay that reads out binding-site openness—to matched tumor and serum, reasoning that intravascular tumor dissemination remodels plasma protein complexes in a manner detectable as changes in accessibility.

Eight treatment-native HCC patients were profiled by CPP using matched FFPE tumor and top-14– depleted serum on a Q Exactive Orbitrap HF. The 85 tumor–serum common proteins defined an 81-protein targeted panel, validated by multiple-reaction-monitoring (MRM) mass spectrometry with heavy stable-isotope-standard peptides (296 peptides; 3,717 light/heavy transition pairs) in 22 FFPE tumors and 22 matched sera. Accessibility was the light/heavy ratio (high, open; low, closed). We assessed differential accessibility, serum–tissue translatability, pathway enrichment, and biomarker/survival performance.

Aggressive disease showed broadly decreased protein accessibility. MVI-associated changes were directionally concordant between tumor and serum (Spearman ρ=0.21; 59% concordant), driven by coagulation and complement proteins (FGG, CTSD, LBP, C4BPA); the EHS axis did not translate. Decreased-accessibility proteins were enriched for complement–coagulation cascades and IGF/IGFBP transport. A six-protein serum accessibility signature discriminated MVI (leave-one-out cross-validated AUC 0.80; best single markers ceruloplasmin 0.83 and haemoglobin-α 0.77), and MVI status trended with shorter overall survival (log-rank p=0.06).

Accessibility-based serum proteomics captures MVI-associated protein-complex remodeling that abundance assays miss, nominating a coagulation/complement-anchored serum signature for vascular-invasive HCC that warrants prospective validation.
