## Supplementary material for "Structural proteomics reveals a coagulation–complement accessibility signature of macrovascular invasion in hepatocellular carcinoma": Table 1

### Sheet: Table 1
	Variable	Overall (n=22)	MVI(-) (n=6)	MVI(+) (n=16)	MVI p	EHS(-) (n=13)	EHS(+) (n=9)	EHS p
	Age, years	58.0 (52.5–63.0)	64.0 (58.5–74.0)	55.5 (50.8–62.2)	0.097	61.0 (56.0–67.0)	52.0 (50.0–60.0)	0.061
	Male sex, n (%)	17 (77)	4 (67)	13 (81)	0.585	8 (62)	9 (100)	0.054
	HBV etiology, n (%)	17 (77)	3 (50)	14 (88)	0.1	9 (69)	8 (89)	0.36
	Diabetes, n (%)	4 (18)	2 (33)	2 (12)	0.292	2 (15)	2 (22)	1
	Hypertension, n (%)	9 (41)	2 (33)	7 (44)	1	7 (54)	2 (22)	0.203
	Maximum tumor size, cm	12.2 (8.2–14.9)	13.6 (11.3–14.8)	10.9 (8.0–14.6)	0.53	14.0 (9.6–15.0)	9.8 (8.0–12.7)	0.141
	Tumor number	3.0 (1.0–4.0)	4.0 (4.0–4.0)	1.0 (1.0–4.0)	0.131	1.0 (1.0–2.0)	4.0 (4.0–4.0)	0.004
	Child-Pugh score	6.0 (5.0–6.0)	5.5 (5.0–6.0)	6.0 (5.0–6.2)	0.722	6.0 (5.0–7.0)	5.0 (5.0–6.0)	0.316
	Platelets, ×10³/µL	187.0 (129.2–274.8)	234.5 (187.0–339.0)	141.5 (116.2–214.8)	0.131	199.0 (137.0–282.0)	187.0 (127.0–192.0)	0.738
	Albumin, g/dL	3.5 (3.2–4.0)	3.8 (3.5–4.3)	3.5 (3.0–4.0)	0.138	3.4 (3.0–4.0)	3.6 (3.5–4.0)	0.283
	Total bilirubin, mg/dL	0.9 (0.6–1.4)	1.1 (0.8–1.6)	0.9 (0.6–1.3)	0.375	1.3 (0.6–1.7)	0.9 (0.5–1.1)	0.17
	AST, IU/L	134.0 (80.2–202.2)	134.5 (107.5–190.0)	127.0 (60.0–197.8)	0.59	149.0 (110.0–209.0)	76.0 (50.0–145.0)	0.045
	ALT, IU/L	61.0 (32.2–110.2)	72.5 (46.8–79.5)	47.0 (30.8–140.2)	0.914	81.0 (42.0–135.0)	36.0 (27.0–70.0)	0.142
	AFP, ng/mL	3766.5 (152.6–18602.5)	6650.9 (74.5–17417.5)	3766.5 (203.1–20640.0)	0.858	4470.0 (48.7–28890.0)	3063.0 (155.4–17890.0)	0.841
	PIVKA-II, mAU/mL	9306.0 (1656.0–26616.0)	4887.0 (1879.2–54408.2)	14488.0 (2682.5–24338.0)	0.846	19670.0 (3709.0–26616.0)	4887.0 (243.2–23916.8)	0.277
	EHS-positive, n (%)	9 (41)	3 (50)	6 (38)	0.655	0 (0)	9 (100)	—
	MVI-positive, n (%)	16 (73)	0 (0)	16 (100)	—	10 (77)	6 (67)	0.655
	PFS, months	4.7 (2.2–7.8)	3.9 (2.4–8.4)	5.0 (2.1–7.4)	0.938	5.2 (2.2–7.2)	3.0 (2.2–9.3)	0.859
	OS, months	8.0 (4.7–10.8)	9.2 (5.5–19.7)	7.8 (4.3–10.5)	0.533	9.9 (5.4–11.3)	6.3 (3.7–9.3)	0.425
	Death, n (%)	8 (36)	1 (17)	7 (44)	0.351	5 (38)	3 (33)	1
