## Supplementary material for "Structural proteomics reveals a coagulation–complement accessibility signature of macrovascular invasion in hepatocellular carcinoma": Table 2

### Sheet: Table 2
	Protein	UniProt	Serum MVI log2FC	Serum MVI p	Direction	LOO-CV AUC (MVI)
	CP	P00450	1.27	0.001	↑open	0.83
	HBA2	P69905	-0.74	0.012	↓closed	0.77
	ANPEP	P15144	0.55	0.224	↑open	0.53
	LBP	P18428	0.72	0.224	↑open	0.48
	FGG	P02679-2	-0.44	0.31	↓closed	0.47
	CTSD	P07339	0.55	0.28	↑open	0.08
	6-marker MVI panel	CP, HBA2, APOE, FGG, LBP, CTSD				0.8
	5-marker EHS panel	ALB, HPX, APOB, GC, IGHM				0.61
